# Miro1 expression alters global gene expression, ERK1/2 phosphorylation, oxidation, and cell cycle progression

**DOI:** 10.1101/2024.11.06.622334

**Authors:** Nathaniel Shannon, Cory Raymond, Chloe Palmer, David Seward, Brian Cunniff

## Abstract

Subcellular mitochondrial positioning in cells is necessary for localized energy and signaling requirements. Mitochondria are strategically trafficked throughout the cytoplasm via the actin cytoskeleton, microtubule motor proteins, and adaptor proteins. Miro1, an outer mitochondrial membrane adaptor protein, is necessary for attachment of mitochondria to microtubule motor proteins for trafficking. Previous work showed when Miro1 is deleted (Miro1^-/-^) from mouse embryonic fibroblasts (MEFs), the mitochondria become sequestered to the perinuclear space, disrupting subcellular energy and reactive oxygen species gradients. Here, we show that Miro1^-/-^ MEFs grow slower compared to Miro1^+/+^ and Miro1^-/-^ MEFs stably re-expressing the Myc-Miro1 plasmid. Miro1^-/-^ MEFs have a have a cell cycle defect with decreased percentage of cells in G1 and increased cells in the S phase of the cell cycle. We conducted the first ever RNA sequencing experiment dependent upon Miro1 expression and found differential expression in cell proliferation and migration genes upon deletion of Miro1, including the MAP Kinase signaling pathway. We find that ERK1/2 phosphorylation is elevated both spatially (cytoplasm and nucleus) and temporally following serum stimulation in Miro1^-/-^ MEFs. We investigated the expression levels and oxidation of the Dual Specificity Phosphatases (DUSP1-6), ERK1/2 target phosphatases. We found no differences in DUSP1-6 expression and oxidation under asynchronous and synchronized cells. Lastly, we evaluated the oxidation status of ERK1/2 and found an increase in ERK1/2 oxidation in the Miro1^-/-^ MEFs compared to Miro1^+/+^ and Myc-Miro1. These data highlight transcriptional control based off Miro1 expression and demonstrate the highly dynamic regulation of ERK1/2 upon deletion of Miro1 that may support the observed cell cycle and proliferation defects.
