## Supplemental Table 2 for "Miro1 expression alters global gene expression, ERK1/2 phosphorylation, oxidation, and cell cycle progression"

		Supplemental Table 2
	ID	Term_Description	Fold_Enrichment	occurrence	support	lowest_p	highest_p	Up_regulated	Down_regulated
1	mmu01521	EGFR tyrosine kinase inhibitor resistance	1.92456047716828	10	1	2.47617117296587E-39	0.00401457637658143	Erbb3, Egfr, Tgfa, Shc2, Shc4, Plcg1, Pik3cd, Map2k1, Pdgfra, Kdr, Fgfr2, Fgfr3, Stat3, Jak2, Bcl2, Bcl2l11, Igf1, Vegfa, Pdgfd, Src, Gas6, Il6, Il6ra	Eif4ebp1, Gab1, Sos2, Prkcg, Plcg2, Pik3r3, Pik3cb, Araf, Nras, Pdgfrb, Pdgfa, Pdgfb, Pdgfc, Nrg2, Nrg1
2	mmu04014	Ras signaling pathway	1.29574134437978	1	0.5	1.72960023704744E-29	1.72960023704744E-29	Map2k1, Rras2, Pik3cd, Shc2, Shc4, Efna2, Fgf10, Fgf7, Vegfd, Igf1, Kitl, Tgfa, Vegfa, Pdgfd, Egfr, Fgfr2, Fgfr3, Fgfr4, Flt1, Kdr, Pdgfra, Ptpn11, Ralgds, Rgl1, Ralbp1, Rab5a, Rasgrp3, Syngap1, Rhoa, Rassf5, Rassf1, Stk4, Calml4, Gng10, Gng12, Plcg1	Nras, Sos2, Pik3r3, Pik3cb, Angpt1, Angpt4, Efna1, Fgf5, Ngf, Ntf3, Pdgfa, Pdgfb, Pgf, Pdgfc, Csf1r, Epha2, Pdgfrb, Gab1, Pld2, Plce1, Prkcg, Rin1, Plaat3, Pla2g12a, Pla1a, Ets2, Rab5b, Rasgrf1, Rasa3, Rasal2, Arf6, Gng2, Gng11, Plcg2, Pak1, Pak6, Tbk1
3	mmu04012	ErbB signaling pathway	1.51938985039601	1	0.5	3.32625043994376E-28	3.32625043994376E-28	Erbb3, Stat5a, Egfr, Tgfa, Ptk2, Shc2, Shc4, Camk2b, Camk2g, Plcg1, Ereg, Pik3cd, Src, Map2k1	Eif4ebp1, Pak1, Pak6, Nck2, Gab1, Nrg2, Sos2, Prkcg, Plcg2, Hbegf, Nrg1, Btc, Jun, Pik3r3, Pik3cb, Areg, Araf, Nras
4	mmu04015	Rap1 signaling pathway	1.38968583877684	1	0.5	1.42172847656069E-23	1.42172847656069E-23	Map2k1, Apbb1ip, Efna2, Fgf10, Fgf7, Vegfd, Igf1, Kitl, Vegfa, Pdgfd, Egfr, Fgfr2, Fgfr3, Fgfr4, Flt1, Kdr, Pdgfra, Ralgds, Rassf5, Mapk11, Mapk14, Rapgef3, Adora2b, F2r, Lpar2, Arap3, Rhoa, Prkd2, Prkd3, Src, Rasgrp3, Adcy4, Adcy1, Pik3cd, Sipa1l2, Calml4, Plcg1, Prkcz, Pard6b, Pard6g	Angpt1, Angpt4, Efna1, Fgf5, Ngf, Pdgfa, Pdgfb, Pgf, Pdgfc, Csf1r, Epha2, Pdgfrb, Mapk13, Enah, Actg1, Sipa1l1, Itgb1, Adora2a, P2ry1, Plcb1, Magi1, Prkd1, Adcy7, Adcy9, Cnr1, Gnai1, Gnao1, Pik3r3, Pik3cb, Nras, Skap1, Prkcg, Thbs1, Plce1, Bcar1
5	mmu05205	Proteoglycans in cancer	1.50733120078969	10	1	7.25165785306943E-23	5.98278941750254E-06	Cd44, Rhoa, Ank1, Ank3, Pik3cd, Ppp1cc, Camk2b, Camk2g, Esr1, Rras2, Map2k1, Stat3, Src, Ccnd1, Ptk2, Dcn, Erbb3, Vegfa, Tfap4, Igf1, Hpse, Fzd1, Fzd4, Fzd7, Rdx, Ptpn11, Plcg1, Smo, Mapk11, Mapk14, Kdr, Egfr, Wnt11, Wnt2	Pik3r3, Pik3cb, Plce1, Gab1, Pak1, Actg1, Nras, Araf, Cttn, Mdm2, Plau, Tlr2, Pdcd4, Tgfb1, Thbs1, Mmp2, Fas, Sdc1, Col1a1, Col1a2, Itgb1, Fzd5, Fzd8, Sdc2, Ezr, Sos2, Plcg2, Prkcg, Ctsl, Mapk13, Gpc1, Hbegf, Wnt9a, Wnt10a, Wnt10b, Wnt4, Wnt16, Cd63, Casp3, Cav1, Cav2
6	mmu05214	Glioma	1.67579762911325	10	1	5.54440820641101E-22	0.0011302225727042	Tgfa, Igf1, Egfr, Pdgfra, Calml4, Camk2b, Camk2g, Shc2, Shc4, Map2k1, Pik3cd, Ccnd1, E2f3, E2f2, Plcg1, Ddb2	Pdgfa, Pdgfb, Pdgfrb, Prkcg, Sos2, Araf, Pik3r3, Pik3cb, Mdm2, Rb1, Plcg2, Nras, Gadd45a, Gadd45b
7	mmu05215	Prostate cancer	1.70276448751277	10	1	9.26475118343846E-22	1.19377846708856E-07	Bcl2, Ccnd1, Tcf7l1, Tcf7l2, E2f3, E2f2, Egfr, Fgfr2, Pdgfra, Igf1, Tgfa, Pdgfd, Hsp90ab1, Pik3cd, Map2k1, Mmp3, Spint1	Ar, Lef1, Tcf7, Mdm2, Foxo1, Nras, Pdgfrb, Creb3, Creb3l1, Creb3l4, Ccne2, Pdgfa, Pdgfb, Pdgfc, Rb1, Sos2, Hsp90aa1, Pik3r3, Pik3cb, Araf, Plau, Plat
8	mmu04010	MAPK signaling pathway	1.37482104000385	8	1	9.91644167029943E-21	0.0116017703530682	Dusp5, Dusp4, Dusp9, Ptpn5, Ppm1b, Relb, Map2k1, Rras2, Rasgrp3, Gng12, Egfr, Erbb3, Fgfr2, Fgfr3, Fgfr4, Flt1, Kdr, Pdgfra, Cacnb1, Cacng7, Cacng8, Nr4a1, Cdc25b, Mapkapk3, Mapkapk2, Mapk11, Mapk14, Hspb1, Map3k6, Map3k12, Map4k2, Stk4, Tgfbr2, Il1r1, Tnfrsf1a, Mapk8ip1, Arrb1, Ppp3cb, Map3k1, Map4k3, Srf, Rps6ka1, Efna2, Ereg, Fgf10, Fgf7, Vegfd, Igf1, Kitl, Nrtn, Tgfa, Vegfa, Pdgfd, Myd88	Rasgrf1, Dusp8, Dusp7, Dusp10, Prkcg, Nras, Sos2, Csf1r, Epha2, Pdgfrb, Rps6ka5, Mef2c, Max, Mapk13, Ppm1a, Map3k4, Tab2, Gadd45a, Gadd45b, Casp3, Cd14, Fas, Tgfb1, Pak1, Map3k11, Mecom, Jun, Ppp3ca, Ppp3cc, Angpt1, Angpt4, Areg, Artn, Efna1, Fgf5, Gdnf, Ngf, Ntf3, Pdgfa, Pdgfb, Pgf, Pdgfc, Araf
9	mmu05218	Melanoma	1.39649802426104	10	1	4.23237966626501E-20	0.0011302225727042	Ccnd1, Egfr, Pdgfra, Fgf10, Fgf7, Igf1, Pdgfd, E2f3, E2f2, Pik3cd, Map2k1, Ddb2	Nras, Pdgfrb, Fgf5, Pdgfa, Pdgfb, Pdgfc, Mdm2, Rb1, Pik3r3, Pik3cb, Araf, Gadd45a, Gadd45b
10	mmu04072	Phospholipase D signaling pathway	1.17305834037927	1	0.5	1.24852658602367E-19	1.24852658602367E-19	Map2k1, Rras2, Pik3cd, Shc2, Shc4, Kitl, Egfr, Pdgfra, Ptpn11, Ralgds, Rhoa, F2r, Lpar2, Avpr1a, Plcg1, Rapgef3, Cyth3, Adcy4, Adcy1, Dgka, Dgke, Pdgfd, Dnm1, Agpat1	Nras, Sos2, Pik3r3, Pik3cb, Pdgfrb, Gab1, Plcg2, Pld2, Plcb1, Adcy7, Adcy9, Ptk2b, Pdgfa, Pdgfb, Pdgfc, Fyn, Arf6, Agpat5
11	mmu04510	Focal adhesion	1.52764740393077	1	0.5	1.55621138259865E-18	1.55621138259865E-18	Itga6, Itga8, Mylk, Myl12b, Myl9, Ppp1cc, Pik3cd, Zyx, Ptk2, Src, Rhoa, Col4a1, Col4a2, Col6a1, Col6a2, Col6a3, Lama2, Lama4, Thbs2, Tnc, Col6a4, Tnxb, Col4a6, Birc3, Birc2, Bcl2, Ccnd1, Ccnd3, Map2k1, Egfr, Flt1, Kdr, Pdgfra, Vegfd, Igf1, Vegfa, Pdgfd, Shc2, Shc4, Dock1	Itgb1, Itgb7, Itgb8, Itga3, Itga4, Itga10, Parvb, Pik3r3, Pik3cb, Actn1, Capn2, Prkcg, Fyn, Rasgrf1, Col2a1, Col1a1, Col1a2, Lamb3, Lamc2, Thbs1, Tnn, Cav1, Cav2, Sos2, Pdgfrb, Pdgfa, Pdgfb, Pgf, Pdgfc, Bcar1, Jun, Pak1, Pak6, Actg1
12	mmu04115	p53 signaling pathway	1.51938985039601	10	1	7.93829913850497E-18	4.77292467604356E-11	Chek1, Ddb2, Igf1, Tnfrsf10b, Ccnd1, Ccnd3, Ccnb2, Ccnb1, Bcl2	Siah1a, Gadd45a, Gadd45b, Sfn, Ccne2, Ccng1, Rrm2b, Thbs1, Serpine1, Bid, Fas, Mdm2, Rchy1, Sesn1, Sesn3, Casp3, Pmaip1
13	mmu05206	MicroRNAs in cancer	1.65375766029498	10	1	2.06499479881994E-17	1.21550717680867E-06	Cdc25a, Cdc25b, Bcl2l2, Vegfa, Dnmt3b, Hmga2, St14, Rassf1, Ccnd1, Egfr, Spry2, Bcl2, Erbb3, Stat3, Pik3cd, E2f3, Notch3, Notch4, Reck, Cd44, Bcl2l11, E2f2, Kif23, Zfpm2, Sox4, Tnc, Tnxb, Rdx, Rhoa, Trim71, Efna2, Fgfr3, Pdgfra, Plcg1, Map2k1, Shc4	Mcl1, Pdcd4, Ddit4, Ccne2, Ezr, Ccng1, Casp3, Nras, Apc2, Pik3r3, Pik3cb, Irs2, Mmp16, Vim, Hdac2, Tnn, Plau, Abcb1a, Efna1, Thbs1, Prkcg, Rps6ka5, Mdm2, Plcg2, Sos2, Pdgfa, Pdgfb, Pdgfrb
14	mmu04810	Regulation of actin cytoskeleton	1.26615820866334	1	0.5	7.63001531400917E-16	7.63001531400917E-16	Abi2, Nckap1, Limk1, Pip4k2b, Pip4k2a, Rdx, Ppp1cc, Myl12b, Myl9, Mylk, Rhoa, Iqgap2, Map2k1, Pik3cd, Dock1, Gng12, Ptk2, Chrm3, Src, Itga6, Itga8, Rras2, Egfr, Fgfr2, Fgfr3, Fgfr4, Pdgfra, Fgf10, Fgf7, Pdgfd, F2r, Myh11, Lpar2, Cxcl12	Tmsb4x, Actr2, Actr3, Arpc2, Wasf1, Apc2, Spata13, Baiap2, Ssh3, Cfl2, Limk2, Gsn, Actn1, Ezr, Git1, Enah, Pak1, Pak6, Araf, Pik3r3, Pik3cb, Fgd3, Bcar1, Itga3, Itga4, Itgb1, Itgb7, Itga10, Itgb8, Nras, Sos2, Pdgfrb, Fgf5, Pdgfa, Pdgfb, Pdgfc, Actg1
15	mmu04915	Estrogen signaling pathway	1.35391174787763	10	1	1.71748610829121E-15	0.00190722335473848	Esr1, Src, Egfr, Map2k1, Atf6b, Adcy4, Adcy1, Pik3cd, Shc2, Shc4, Hsp90ab1, Fkbp5, Calml4, Bcl2, Pgr, Tgfa, Greb1	Mmp2, Hbegf, Jun, Nras, Creb3, Creb3l1, Creb3l4, Plcb1, Adcy7, Adcy9, Pik3r3, Pik3cb, Sos2, Hsp90aa1, Gnai1, Gnao1, Krt16, Ctsd, Rara
16	mmu05223	Non-small cell lung cancer	1.56407778717236	10	1	1.03423171339692E-14	0.0188276372334846	Pik3cd, Ccnd1, E2f3, E2f2, Plcg1, Tgfa, Egfr, Stk4, Rassf1, Rassf5, Map2k1, Eml4, Jak3, Stat3, Stat5a, Ddb2	Prkcg, Pik3r3, Pik3cb, Nras, Plcg2, Rb1, Rarb, Sos2, Araf, Gadd45a, Gadd45b, Kif5c
17	mmu04917	Prolactin signaling pathway	1.3406381032906	10	1	1.03423171339692E-14	0.0188276372334846	Pik3cd, Map2k1, Jak2, Stat3, Stat5a, Shc2, Shc4, Src, Mapk11, Mapk14, Galt, Socs2, Socs5, Cish, Tnfsf11, Esr1, Ccnd1, Tnfrsf11a	Pik3r3, Pik3cb, Nras, Sos2, Mapk13, Socs6
18	mmu05207	Chemical carcinogenesis - receptor activation	1.18313144088214	10	1	2.95214287434845E-14	0.00145685986883295	Esr1, Egfr, Map2k1, Adcy4, Adcy1, Atf6b, Src, Pik3cd, Vdr, Arrb1, Jak2, Stat3, Ccnd3, Vegfa, Adrb1, Aip, Gstm5, Gsto1, Mgst1, Hsp90ab1, Ppara, Pgr, Ccnd1, Tnfsf11, Stat5a, Klf5, Cdc25a, Bcl2, Rps6ka1, Fgf10, Fgf7	Nras, Adcy7, Adcy9, Creb3, Creb3l1, Creb3l4, Sos2, Pik3r3, Pik3cb, Jun, Eif4ebp1, Rb1, Prkcg, Adrb2, Ahr, Cyp1a1, Ephx1, Gstt1, Mgst3, Ptges3, Hsp90aa1, Paqr8, Ar, Fgf5, Dll1, Gnai1
19	mmu04068	FoxO signaling pathway	1.34784583502872	10	1	4.07133040028243E-14	3.38354980101354E-09	Prkab2, Map2k1, Pik3cd, Egfr, Stk4, Skp2, Igf1, Ccnb2, Ccnb1, Ccnd1, Plk3, Plk2, Bcl2l11, Agap2, Sgk1, Tgfbr2, Smad3, Stat3, Il6, Mapk11, Mapk14	Foxo1, Sos2, Nras, Araf, Pck2, G6pc3, Pik3r3, Pik3cb, Irs2, Mdm2, Gadd45a, Gadd45b, Cat, Sod2, Klf2, Bnip3, Gabarap, Gabarapl1, Sgk3, Mapk13, Fbxo25, Fbxo32, Tgfb1
20	mmu05231	Choline metabolism in cancer	1.31305295713236	1	0.5	1.17210965651796E-13	1.17210965651796E-13	Map2k1, Pik3cd, Egfr, Pdgfra, Pdgfd, Slc5a7, Slc44a2, Plcg1, Pcyt1b, Gpcpd1, Ralgds, Dgka, Dgke, Wasf3	Sos2, Nras, Pik3r3, Pik3cb, Pdgfrb, Pdgfa, Pdgfb, Pdgfc, Chpt1, Pld2, Eif4ebp1, Wasf1, Jun, Prkcg
21	mmu01522	Endocrine resistance	1.56407778717236	10	1	2.26854505037908E-13	1.03271012340421E-09	Esr1, Src, Egfr, Carm1, Map2k1, Shc2, Shc4, Adcy4, Adcy1, Pik3cd, Mapk11, Mapk14, Notch3, Notch4, Ccnd1, E2f3, E2f2, Igf1, Bcl2, Ptk2	Mmp2, Hbegf, Nras, Araf, Sos2, Adcy7, Adcy9, Pik3r3, Pik3cb, Mapk13, Mdm2, Rb1, Jun, Bik, Dll1
22	mmu05210	Colorectal cancer	1.4922578887818	10	1	8.41296470347044E-13	2.50077108706627E-08	Pik3cd, Smad3, Msh2, Ralgds, Rhoa, Ccnd1, Map2k1, Bcl2, Tcf7l1, Tcf7l2, Msh6, Tgfbr2, Ddb2, Bcl2l11, Egfr, Tgfa, Ereg	Casp3, Tgfb1, Pik3r3, Pik3cb, Apc2, Araf, Axin2, Jun, Lef1, Tcf7, Gadd45a, Gadd45b, Pmaip1, Nras, Sos2, Areg
23	mmu04218	Cellular senescence	1.44342035787621	10	1	1.08485252664525E-12	6.77355808861584E-06	Rassf5, Ppp1cc, Hipk3, Hipk4, Pik3cd, Rras2, Map2k1, Ccnd1, Ccnd3, E2f3, E2f2, Mapk11, Mapk14, Mybl2, Mre11a, Cdc25a, Chek1, Ccnb2, Ccnb1, Mapkapk2, Zfp36l2, Capn1, Calml4, Ppp3cb, Nfatc4, Trpm7, Il6, Smad3, Tgfbr2, H2-D1, H2-M3, H2-Q4, H2-K1, Vdac1, Vdac2	Mdm2, Pik3r3, Pik3cb, Nras, Ccne2, Rb1, Mapk13, Lin52, Gadd45a, Gadd45b, Rad9a, Traf3ip2, Gata4, Sqstm1, Eif4ebp1, Capn2, Ppp3ca, Ppp3cc, Trpv4, Tgfb1, Foxo1, Serpine1
24	mmu04935	Growth hormone synthesis, secretion and action	1.18254398733652	6	1	4.47482649996691E-12	0.0286915998291694	Plcg1, Adcy4, Adcy1, Map2k1, Atf6b, Jak2, Pik3cd, Igf1, Socs2, Ptk2, Map3k1, Mapk11, Mapk14, Stat3, Stat5a, Shc2, Shc4	Plcg2, Plcb1, Adcy7, Adcy9, Prkcg, Creb3, Creb3l1, Creb3l4, Nras, Irs2, Pik3r3, Pik3cb, Bcar1, Mapk13, Gnai1, Sos2
25	mmu05224	Breast cancer	1.43799396555337	10	1	7.19134285965317E-12	0.00738303725886887	Esr1, Egfr, Map2k1, Shc2, Shc4, Notch3, Notch4, Igf1, Pgr, Pik3cd, Ccnd1, Tcf7l1, Tcf7l2, Dvl2, Lrp5, Fzd1, Fzd4, Fzd7, Wnt11, Wnt2, E2f3, E2f2, Tnfsf11, Fgf10, Fgf7, Ddb2	Nras, Araf, Sos2, Jun, Dll1, Pik3r3, Pik3cb, Lef1, Tcf7, Axin2, Apc2, Frat1, Peg12, Dvl1, Fzd5, Fzd8, Wnt9a, Wnt10a, Wnt10b, Wnt4, Wnt16, Rb1, Fgf5, Hey1, Hey2, Gadd45a, Gadd45b
26	mmu04020	Calcium signaling pathway	1.23826926133596	1	0.5	2.09464204023922E-11	2.09464204023922E-11	Adcy1, Pde1a, Vdac1, Vdac2, Ppif, Slc8a1, Camk2b, Camk2g, Ppp3cb, Tpcn1, Cd38, Egfr, Erbb3, Fgfr2, Fgfr3, Fgfr4, Flt1, Kdr, Pdgfra, Gna14, Plcg1, Mylk, Orai1, Chrm3, Ednra, Ednrb, F2r, Grpr, Hrh1, Htr2a, Tbxa2r, Avpr1a, Calml4, Adcy4, Adora2b, Adrb1, Fgf10, Fgf7, Vegfd, Tgfa, Vegfa, Pdgfd, Nfatc4, Tfeb	Pde1b, Ppp3ca, Ppp3cc, Prkcg, Ptk2b, Tpcn2, Plce1, Ntrk3, Pdgfrb, Grin2d, Grin3b, P2rx6, Plcg2, Phkb, Phka2, Plcb1, Orai2, Adcy7, Adcy9, Adora2a, Adrb2, Atp2b4, Stim2, Mcoln1, Fgf5, Gdnf, Ngf, Pdgfa, Pdgfb, Pdgfc
27	mmu05169	Epstein-Barr virus infection	1.2862559580072	10	1	3.51883306973462E-11	4.71612840161266E-07	Skp2, Nfkbie, Relb, Cd44, Icam1, Bcl2, Mapk11, Mapk14, Jak3, Pik3cd, Lyn, Rigi, Eif2ak2, Psmd14, Psmc6, H2-D1, H2-M3, H2-Q4, H2-K1, Tap1, Tap2, B2m, Sin3a, Ddb2, E2f3, E2f2, Ccnd1, Ccnd3, Stat3, Mavs, Irf7, Ifnar2, Stat2, Irf9, Il6, Oas1g, Oas2, Oas1a, Cxcl10, Isg15, Myd88, Bcl2l11	Snw1, Hdac2, Rb1, Tab2, Mapk13, Jun, Pik3r3, Pik3cb, Plcg2, Tbk1, Vim, Psmd8, Sap30, Runx3, Mdm2, Gadd45a, Gadd45b, Ccne2, Tlr2, Casp3, Fas, Bid
28	mmu04062	Chemokine signaling pathway	1.14628524216267	1	0.5	1.00143954255672E-10	1.00143954255672E-10	Cxcl10, Ccl17, Ccl2, Ccl27a, Ccl5, Ccl7, Cx3cl1, Cxcl12, Cxcl14, Cxcl16, Jak2, Jak3, Ptk2, Lyn, Src, Rhoa, Pik3cd, Plcg1, Shc2, Shc4, Gng10, Gng12, Grk2, Grk6, Arrb1, Adcy4, Adcy1, Prkcz, Stat2, Stat3, Map2k1, Prex1	Cxcr6, Ccl9, Hck, Pik3r3, Pik3cb, Plcb1, Plcg2, Gnai1, Gng2, Gng11, Bcar1, Grk4, Grk5, Adcy7, Adcy9, Ptk2b, Pak1, Nras, Sos2
29	mmu05226	Gastric cancer	1.4922578887818	10	1	1.7496426609721E-10	0.00738303725886887	Map2k1, Shc2, Shc4, Pik3cd, Ccnd1, Tcf7l1, Tcf7l2, Dvl2, Lrp5, Fzd1, Fzd4, Fzd7, Wnt11, Wnt2, Ddb2, Smad3, Tgfbr2, Tert, Jup, E2f3, E2f2, Bcl2, Fgfr2, Fgf10, Fgf7, Egfr	Nras, Araf, Sos2, Pik3r3, Pik3cb, Lef1, Tcf7, Axin2, Apc2, Frat1, Peg12, Dvl1, Fzd5, Fzd8, Wnt9a, Wnt10a, Wnt10b, Wnt4, Wnt16, Gadd45a, Gadd45b, Tgfb1, Gab1, Ctnna1, Ccne2, Rb1, Fgf5, Rarb, Abcb1a
30	mmu04933	AGE-RAGE signaling pathway in diabetic complications	1.67459634049023	10	1	3.39710574412419E-10	1.53143860103783E-06	Mapk11, Mapk14, Tgfbr2, Smad3, F3, Il6, Vcam1, Icam1, Jak2, Stat5a, Ccnd1, Stat3, Bcl2, Col3a1, Col4a1, Col4a2, Col4a6, Pik3cd, Vegfd, Vegfa, Ccl2, Sele, Prkcz, Plcg1	Nox4, Nras, Mapk13, Edn1, Jun, Casp3, Col1a1, Col1a2, Pik3r3, Pik3cb, Foxo1, Serpine1, Mmp2, Plcb1, Plcg2, Plce1, Tgfb1
31	mmu04630	JAK-STAT signaling pathway	1.12992599633881	1	0.5	8.36004885202944E-10	8.36004885202944E-10	Stat3, Stat5a, Jak3, Crlf2, Jak2, Cntfr, Il11ra1, Il6ra, Il6st, Lifr, Osmr, Il31ra, Il6, Stat2, Ifnar2, Ifnlr1, Ifngr2, Il20rb, Egfr, Pdgfra, Irf9, Cish, Bcl2, Socs2, Socs5, Ccnd1, Ccnd3, Pik3cd, Ptpn11, Csf2ra, Stam2	Stat6, Il7, Il11, Clcf1, Ifngr1, Pdgfa, Pdgfb, Pdgfrb, Socs6, Mcl1, Aox1, Pias4, Fhl1, Pik3r3, Pik3cb, Sos2
32	mmu05220	Chronic myeloid leukemia	1.39649802426104	10	1	9.4277517229173E-10	0.0011302225727042	Ptpn11, Tgfbr2, Stat5a, Shc2, Shc4, E2f3, E2f2, Smad3, Ccnd1, Pik3cd, Map2k1, Ddb2	Mecom, Tgfb1, Hdac2, Ctbp2, Mdm2, Sos2, Rb1, Pik3r3, Pik3cb, Araf, Nras, Gadd45a, Gadd45b
33	mmu05225	Hepatocellular carcinoma	1.4481684511587	10	1	9.82665058412172E-10	0.00185470865295414	Egfr, Map2k1, Shc2, Shc4, Pik3cd, Ccnd1, Tcf7l1, Tcf7l2, Dvl2, Lrp5, Fzd1, Fzd4, Fzd7, Wnt11, Wnt2, E2f3, E2f2, Ddb2, Tgfa, Plcg1, Smad3, Tgfbr2, Tert, Keap1, Gstm5, Gsto1, Mgst1, Dpf1, Smarcd2	Nras, Araf, Sos2, Pik3r3, Pik3cb, Lef1, Tcf7, Axin2, Apc2, Frat1, Peg12, Dvl1, Fzd5, Fzd8, Wnt9a, Wnt10a, Wnt10b, Wnt4, Wnt16, Rb1, Gadd45a, Gadd45b, Plcg2, Prkcg, Tgfb1, Smarcc2, Gstt1, Mgst3, Txnrd2, Gab1, Actg1, Brd7
34	mmu05418	Fluid shear stress and atherosclerosis	1.53072858062285	10	1	1.51392225889576E-09	3.80089263047777E-05	Mapk11, Mapk14, Vcam1, Icam1, Pik3cd, Ccl2, Keap1, Cyba, Bmp4, Bmpr1a, Prkcz, Kdr, Gstm5, Gsto1, Mgst1, Sele, Vegfa, Src, Ptk2, Rhoa, Sumo3, Bcl2, Tnfrsf1a, Il1r1, Calml4, Hsp90ab1	Mapk13, Jun, Pik3r3, Pik3cb, Mef2a, Mef2c, Klf2, Ncf2, Gstt1, Mgst3, Sqstm1, Ass1, Plat, Mmp2, Ctsl, Pdgfa, Pdgfb, Edn1, Actg1, Pias4, Cav1, Cav2, Hsp90aa1, Gpc1, Sdc2, Sdc1, Trpv4, Arhgef2
35	mmu04650	Natural killer cell mediated cytotoxicity	1.1658684495613	1	0.5	2.12337181648405E-09	2.12337181648405E-09	Ppp3cb, Ifngr2, Plcg1, Sh3bp2, Ptpn11, Tnfrsf10b, Ulbp1, Icam1, Pik3cd, Map2k1, Shc2, Shc4, Ifnar2, H2-D1, Raet1e	Ppp3ca, Ppp3cc, Fyn, Ifngr1, Plcg2, Prkcg, Ptk2b, Bid, Casp3, Fas, Pik3r3, Pik3cb, Araf, Nras, Sos2, Pak1
36	mmu04540	Gap junction	1.24949823223356	1	0.5	2.99032903030322E-09	2.99032903030322E-09	Prkg1, Prkg2, Htr2a, Tubb2b, Adcy4, Adcy1, Src, Map2k1, Egfr, Pdgfra, Pdgfd, Adrb1	Prkcg, Gnai1, Gja1, Adcy7, Adcy9, Gucy1b1, Nras, Sos2, Pdgfrb, Pdgfa, Pdgfb, Pdgfc, Plcb1
37	mmu05100	Bacterial invasion of epithelial cells	1.39943802010159	1	0.5	2.99032903030322E-09	2.99032903030322E-09	Septin3, Septin6, Src, Dock1, Ptk2, Pik3cd, Dnm1, Shc2, Shc4, Rhoa, Elmo2	Septin9, Septin1, Ctnna1, Cttn, Itgb1, Actr2, Actr3, Arpc2, Actg1, Pik3r3, Pik3cb, Bcar1, Wasf1, Gab1, Cav1, Cav2, Arhgef26
38	mmu04722	Neurotrophin signaling pathway	1.37167139271862	7	1	4.47293832337805E-09	0.0318331786107025	Pik3cd, Plcg1, Shc2, Shc4, Map2k1, Rps6ka1, Ptpn11, Nfkbie, Sort1, Camk2b, Camk2g, Rhoa, Map3k1, Mapkapk2, Mapk11, Mapk14, Arhgdib, Arhgdig, Sh2b2, Sh2b3, Irak3, Bcl2, Calml4	Ntrk3, Ntf3, Pik3r3, Pik3cb, Plcg2, Ngf, Nras, Sos2, Gab1, Kidins220, Rps6ka5, Jun, Mapk13, Ripk2, Psen1, Psen2
39	mmu04370	VEGF signaling pathway	1.46607792582071	6	1	6.34821891775556E-09	0.0141932563886663	Kdr, Plcg1, Hspb1, Mapkapk3, Mapkapk2, Ppp3cb, Pik3cd, Ptk2, Mapk11, Mapk14, Src, Shc2, Vegfa, Map2k1	Plcg2, Ppp3ca, Ppp3cc, Pik3r3, Pik3cb, Prkcg, Mapk13, Nras
40	mmu05211	Renal cell carcinoma	1.22719949455062	1	0.5	2.17893481822168E-08	2.17893481822168E-08	Ptpn11, Vegfa, Slc2a1, Egln3, Epas1, Tgfa, Pik3cd, Map2k1	Tgfb1, Cul2, Egln1, Pdgfb, Sos2, Gab1, Pak1, Pak6, Pik3r3, Pik3cb, Jun, Araf, Nras
41	mmu04360	Axon guidance	1.62791769685287	1	0.5	5.34271916155E-08	5.34271916155E-08	Pard6b, Pard6g, Nfatc4, Ppp3cb, Ptk2, Rhoa, Epha1, Epha3, Epha4, Lrrc4c, Ntn3, Ephb2, Ephb4, Efna2, Plxnb1, Sema3a, Sema3e, Sema3f, Sema3g, Sema6b, Sema6c, Sema4d, Sema4g, Sema5b, Cxcl12, Src, Smo, Gdf7, Limk1, Camk2b, Camk2g, Ryk, Trpc3, Pik3cd, Rnd1, Prkcz, Plcg1, Boc, Ptpn11, Ablim1, Myl12b, Myl9	Gnai1, Ppp3ca, Ppp3cc, Pak1, Pak6, Itgb1, Robo1, Ngef, Unc5c, Epha2, Efnb1, Efnb2, Ephb6, Sema7a, Efna1, Fyn, Ntn1, Plxna2, Sema3b, Sema6d, Sema4f, Sema5a, Srgap2, Nck2, Nras, Wnt4, Pik3r3, Pik3cb, Limk2, Cfl2, Ssh3, Enah, Plcg2
42	mmu05212	Pancreatic cancer	1.30395397608613	10	1	7.73030741710992E-08	0.0010354916288679	Pik3cd, Map2k1, Ralgds, Ralbp1, Tgfa, Stat3, Vegfa, E2f3, E2f2, Tgfbr2, Smad3, Rad51, Egfr, Ccnd1, Ddb2	Pik3r3, Pik3cb, Araf, Pld2, Rb1, Tgfb1, Gadd45a, Gadd45b
43	mmu04066	HIF-1 signaling pathway	1.29004798618529	1	0.5	8.76951462620135E-08	8.76951462620135E-08	Vegfa, Egln3, Slc2a1, Igf1, Egfr, Pik3cd, Plcg1, Ldhb, Pdk1, Pdha1, Camk2b, Camk2g, Eno2, Pfkfb3, Flt1, Ifngr2, Il6, Il6ra, Stat3, Map2k1, Bcl2	Cul2, Egln1, Pik3r3, Pik3cb, Plcg2, Prkcg, Hk1, Pfkm, Eno3, Serpine1, Angpt1, Angpt4, Edn1, Ifngr1, Eif4ebp1
44	mmu05235	PD-L1 expression and PD-1 checkpoint pathway in cancer	1.23450425344676	10	1	1.48132280643142E-07	0.00292811743095839	Nfkbie, Pik3cd, Ppp3cb, Plcg1, Ptpn11, Map2k1, Egfr, Ifngr2, Jak2, Stat3, Cd274, Mapk11, Mapk14, Csnk2a1, Eml4, Myd88, Tirap	Pik3r3, Pik3cb, Nras, Jun, Ppp3ca, Ppp3cc, Ifngr1, Tlr2, Mapk13
45	mmu05161	Hepatitis B	1.32564215135222	10	1	1.50057358803805E-07	0.00109237876063059	Map2k1, Stat3, Atf6b, Jak2, Jak3, Src, Map3k1, Nfatc4, Pik3cd, Bcl2, Ywhab, Smad3, Irf7, Rigi, Mavs, Ifih1, Stat2, Il6, Myd88, Ddb2, Tirap, Mapk11, Mapk14, Stat5a, E2f3, E2f2, Tgfbr2	Casp3, Prkcg, Araf, Jun, Creb3, Creb3l1, Creb3l4, Ptk2b, Nras, Atp6ap1, Pik3r3, Pik3cb, Fas, Ywhaq, Tgfb1, Tbk1, Tlr3, Ccne2, Tab2, Tlr2, Mapk13, Bid, Rb1, Stat6, Sos2
46	mmu05417	Lipid and atherosclerosis	1.18824078043791	10	1	1.73645322509909E-07	8.08107527973093E-05	Pik3cd, Olr1, Plcg1, Rhoa, Bcl2, Src, Jak2, Stat3, Ccl2, Icam1, Il6, Vcam1, Myd88, Mapk11, Mapk14, Tirap, Abca1, Cyba, Ccl5, Tnfrsf1a, Tnfrsf10b, Calml4, Ppp3cb, Sele, Irf7, Tank, Hsp90ab1, Mmp3, Lyn, Ptk2, Camk2b, Camk2g, Ldlr	Pik3r3, Pik3cb, Plcb1, Nras, Jun, Mapk13, Tab2, Cd14, Tlr2, Eif2ak3, Eif2s1, Ncf2, Vldlr, Fas, Casp3, Casp6, Bid, Ppp3ca, Ppp3cc, Apob, Cyp1a1, Cyp2j6, Cyp2j9, Selp, Tbk1, Hsp90aa1, Sod2, Il18
47	mmu04926	Relaxin signaling pathway	1.49939787868027	6	1	1.81020951116955E-07	0.0429310661957756	Pik3cd, Gng10, Gng12, Atf6b, Prkcz, Ednrb, Vegfd, Vegfa, Col3a1, Col4a1, Col4a2, Col4a6, Adcy4, Adcy1, Src, Map2k1, Shc2, Shc4, Tgfbr2, Mapk11, Mapk14, Egfr, Arrb1	Pik3r3, Pik3cb, Gng2, Gng11, Creb3, Creb3l1, Creb3l4, Edn1, Gnao1, Gnai1, Mmp2, Tgfb1, Col1a1, Col1a2, Adcy7, Adcy9, Rxfp3, Nras, Plcb1, Sos2, Jun, Mapk13
48	mmu05202	Transcriptional misregulation in cancer	1.28228761259536	10	1	2.30366222697021E-07	0.00161207787890929	Fli1, Etv4, Atf1, Wt1, Flt1, Tgfbr2, Igf1, Il6, Mmp3, Spint1, Pml, Jup, Birc3, Birc2, Pbx1, Sin3a, Pbx3, Hmga2, Cdk14, Mycn, Ptk2, Men1, Mllt1, Meis1, Eya1, Ddb2	Pax3, Foxo1, Ss18, Pdgfa, Tspan7, Mlf1, Plau, Runx1t1, Rara, Cd14, Traf1, Wnt16, Mef2c, Supt3, Maf, Itgb7, Max, Mdm2, Mllt3, Csf1r, Six1, Six4, Fut8, Plat, Hdac2, Gadd45a, Gadd45b
49	mmu04110	Cell cycle	1.06251038489231	10	1	3.15528905632043E-07	6.64515763269181E-05	Orc4, Anapc1, Cul1, Bub1b, Bub1, Ywhab, Chek1, Skp2, Smad3, Cdc25b, Cdc25a, Ccnb2, Ccnb1, Cdk7, Ccnd1, Ccnd3, Ttk, Tfdp2, E2f3, E2f2, Ndc80, Aurkb, Trip13, Sgo1	Mcm2, Mcm6, Orc6, Anapc5, Cdc16, Ywhaq, Sfn, Mdm2, Rb1, Gadd45a, Gadd45b, Tgfb1, Ccne2, Hdac2, Cdt1, Fbxo5
50	mmu04664	Fc epsilon RI signaling pathway	0.796454357062425	1	0.5	4.77160479259508E-07	4.77160479259508E-07	Mapk11, Mapk14, Pik3cd, Lyn, Plcg1, Map2k1	Fyn, Mapk13, Pik3r3, Pik3cb, Plcg2, Nras, Sos2
51	mmu04210	Apoptosis	1.29781216387993	10	1	8.82139867279674E-07	0.00247573118962915	Bcl2, Birc3, Birc2, Capn1, Pik3cd, Tnfrsf1a, Tnfrsf10b, Parp2, Septin4, Bcl2l11, Ctsk, Ctsz, Casp2, Map2k1	Casp3, Casp6, Bid, Capn2, Cflar, Pik3r3, Pik3cb, Fas, Ngf, Lmna, Htra2, Pmaip1, Gadd45a, Gadd45b, Traf1, Jun, Ctsc, Ctsd, Ctsl, Ctsw, Ctso, Ctsf, Eif2ak3, Eif2s1, Actg1, Mcl1, Nras
52	mmu05167	Kaposi sarcoma-associated herpesvirus infection	1.30836348228545	10	1	1.12293538228779E-06	0.00440265498826684	Irf7, Pik3cd, Ifnar2, Tnfrsf1a, Il6st, Stat2, Irf9, C3, H2-D1, H2-M3, H2-Q4, H2-K1, E2f3, E2f2, Jak2, Stat3, Gng10, Gng12, Eif2ak2, Map1lc3a, Il6, Vegfa, Plcg1, Nfatc4, Ppp3cb, Map2k1, Src, Lyn, Ccnd1, Icam1, Mapkapk2, Mapk11, Mapk14, Prex1, Calml4, Tcf7l1, Tcf7l2	Tbk1, Tlr3, Pik3r3, Pik3cb, Fas, Casp3, Rb1, Gng2, Gng11, Atg3, Pik3c3, Becn1, Bid, Rcan1, Pdgfb, Ppp3ca, Ppp3cc, Nras, Jun, Plcg2, Hck, Ifngr1, Mapk13, Lef1, Tcf7
53	mmu04919	Thyroid hormone signaling pathway	1.19771722441127	10	1	2.82224346973991E-06	0.00160810657131049	Pik3cd, Plcg1, Map2k1, Esr1, Slc2a1, Atp1b1, Dio2, Sin3a, Med4, Src, Notch3, Notch4, Bmp4, Ccnd1	Pik3r3, Pik3cb, Prkcg, Plcb1, Plcg2, Plce1, Nras, Gata4, Rcan1, Tbc1d4, Atp1a1, Actg1, Slc16a10, Hdac2, Hdac3, Med16, Med12l, Mdm2, Foxo1, Pfkm, Wnt4
54	mmu05163	Human cytomegalovirus infection	1.2176928226858	10	1	5.35833537902213E-06	0.00158941914440977	Pik3cd, Egfr, Map2k1, Tnfrsf1a, Pdgfra, H2-D1, H2-M3, H2-Q4, H2-K1, Stat3, Gng10, Gng12, Il6, Vegfa, Nfatc4, Ppp3cb, Calml4, Rhoa, Tap1, Tap2, Ccl2, Ccl5, Cx3cl1, Adcy4, Adcy1, Il6ra, Ccnd1, Src, Ptger4, Il1r1, Cxcl12, Ptk2, Mapk11, Mapk14, Atf6b, E2f3, E2f2, B2m, Cgas, Sting1	Eif4ebp1, Pik3r3, Pik3cb, Sos2, Nras, Fas, Casp3, Gng2, Gng11, Bid, Ppp3ca, Ppp3cc, Plcb1, Gnai1, Gnao1, Adcy7, Adcy9, Bcar1, Prkcg, Ptk2b, Mapk13, Creb3, Creb3l1, Creb3l4, Mdm2, Rb1, Tbk1
55	mmu04914	Progesterone-mediated oocyte maturation	1.29595016651424	10	1	6.14633358249857E-06	0.00415990919085652	Igf1, Adcy4, Adcy1, Ccnb1, Pik3cd, Anapc1, Bub1, Cdc25a, Cdc25b, Ccnb2, Hsp90ab1, Rps6ka1, Map2k1, Aurka, Mapk11, Mapk14, Pgr	Cpeb1, Cpeb2, Adcy7, Adcy9, Pik3r3, Pik3cb, Anapc5, Cdc16, Hsp90aa1, Gnai1, Mapk13, Araf
56	mmu05221	Acute myeloid leukemia	1.39943802010159	1	0.5	7.67801962209452E-06	7.67801962209452E-06	Stat3, Stat5a, Jup, Ccnd1, Tcf7l1, Tcf7l2, Pml, Pik3cd, Map2k1	Rara, Nras, Runx1t1, Lef1, Tcf7, Sos2, Eif4ebp1, Pik3r3, Pik3cb, Araf, Cd14, Csf1r
57	mmu05222	Small cell lung cancer	1.45373720253939	9	1	9.84560285701059E-06	0.0435054201085858	Ccnd1, Itga6, Cks2, Pik3cd, Ptk2, Col4a1, Col4a2, Lama2, Lama4, Col4a6, Birc3, Birc2, Bcl2, E2f3, E2f2, Skp2, Ddb2	Ccne2, Itgb1, Itga3, Rarb, Max, Pik3r3, Pik3cb, Lamb3, Lamc2, Traf1, Rb1, Casp3, Gadd45a, Gadd45b
58	mmu04659	Th17 cell differentiation	1.0795664726498	10	1	1.48646157076277E-05	0.00787674226567168	Nfkbie, Ppp3cb, Mapk11, Mapk14, Plcg1, Ifngr2, Stat5a, Il1r1, Il6ra, Il6st, Stat3, Tgfbr2, Smad3, Il6, Hsp90ab1, Jak3, Jak2	Ppp3ca, Ppp3cc, Mapk13, Jun, Ifngr1, Stat6, Rara, Tgfb1, Hsp90aa1, Ahr
59	mmu05213	Endometrial cancer	1.26615820866334	6	1	1.62880499574156E-05	0.000798705757333725	Tcf7l1, Tcf7l2, Egfr, Ccnd1, Pik3cd, Map2k1, Ddb2	Nras, Apc2, Axin2, Ctnna1, Lef1, Tcf7, Sos2, Pik3r3, Pik3cb, Araf, Gadd45a, Gadd45b
60	mmu05203	Viral carcinogenesis	1.19207448368836	10	1	2.0172697583164E-05	0.000181856521873396	Irf9, Src, Atf6b, Stat3, Stat5a, Pik3cd, Srf, Lyn, Jak3, Ccnd1, Ccnd3, Mrps18b, Ywhab, Skp2, Gtf2h4, Rhoa, Chek1, Irf7, Il6st, Mapkapk2, C3, H2-D1, H2-M3, H2-Q4, H2-K1, Eif2ak2, Sp100	Rb1, Tbpl1, Jun, Casp3, Pmaip1, Traf1, Creb3, Creb3l1, Creb3l4, Pik3r3, Pik3cb, Polb, Vac14, Mdm2, Ccne2, Nras, Ywhaq, Snw1, Gtf2e1, Snd1, Gtf2b, Atp6v0d1, Hdac2, Hdac3, Hdac6, Hdac9, Gsn, Actn1, H2bc6, H2bc21, H2bc4, H4c9
61	mmu05219	Bladder cancer	1.84790657480596	10	1	2.20716573889801E-05	5.71188739275096E-05	Vegfa, Egfr, Rassf1, Dapk1, E2f3, E2f2, Fgfr3, Ccnd1, Map2k1, Src	Mmp2, Thbs1, Mdm2, Rb1, Rps6ka5, Araf, Nras, Hbegf
62	mmu04670	Leukocyte transendothelial migration	1.2786944285511	1	0.5	2.40789927820047E-05	2.40789927820047E-05	Ptpn11, F11r, Jam2, Pik3cd, Myl12b, Myl9, Ptk2, Rhoa, Jam3, Mapk11, Mapk14, Cyba, Rapgef3, Rassf5, Cxcl12, Vcam1, Icam1, Plcg1	Mmp2, Bcar1, Itgb1, Itga4, Pik3r3, Pik3cb, Actg1, Prkcg, Mapk13, Ctnna1, Ncf2, Ezr, Ptk2b, Gnai1, Plcg2, Actn1
63	mmu05230	Central carbon metabolism in cancer	1.11719841940883	4	1	2.68423342506508E-05	0.0332999827104931	Slc2a1, Slc16a3, Sirt6, Pdha1, Ldhb, Pdk1, Egfr, Fgfr2, Fgfr3, Pdgfra, Map2k1, Pik3cd	Ntrk3, Pdgfrb, Nras, Pik3r3, Pik3cb, Hk1, Pfkm, Slc7a5
64	mmu05216	Thyroid cancer	1.1292762401592	6	1	2.78901977582358E-05	0.0289371879423005	Map2k1, Ccnd1, Tcf7l1, Tcf7l2, Ddb2	Nras, Tfg, Lef1, Tcf7, Gadd45a, Gadd45b
65	mmu04750	Inflammatory mediator regulation of TRP channels	0.925678690367317	1	0.5	8.64148086199063E-05	8.64148086199063E-05	Htr2a, Hrh1, Ptger4, Il1r1, Adcy4, Adcy1, Camk2b, Camk2g, Mapk11, Mapk14, Plcg1, Pik3cd, Src, Ppp1cc, Igf1, F2rl1, Calml4	Ngf, Plcb1, Adcy7, Adcy9, Mapk13, Plcg2, Pik3r3, Pik3cb, Cyp2j6, Cyp2j9, Trpv4, Prkcg
66	mmu04910	Insulin signaling pathway	0.964228174289776	1	0.5	0.000170617357972919	0.000170617357972919	Inpp5a, Ptprf, Socs2, Prkab2, Ppp1cc, Ppp1r3b, Ppp1r3c, Gys1, Calml4, Prkar1b, Pygb, Map2k1, Shc2, Shc4, Trip10, Sorbs1, Pik3cd, Rhoq, Prkcz, Sh2b2	Phkb, Phka2, Eif4ebp1, Foxo1, Sos2, Nras, Araf, Pck2, G6pc3, Pik3r3, Pik3cb, Hk1, Irs2
67	mmu04215	Apoptosis - multiple species	1.4922578887818	10	1	0.000176817599912477	0.00770957357003514	Birc3, Birc2, Septin4, Bcl2, Tnfrsf1a, Bcl2l11	Casp3, Htra2, Becn1, Bid, Pmaip1
68	mmu04550	Signaling pathways regulating pluripotency of stem cells	1.36281150703459	5	1	0.000180926922127603	0.0476088420773777	Wnt11, Wnt2, Dvl2, Fzd1, Fzd4, Fzd7, Il6st, Lifr, Jak2, Jak3, Stat3, Pik3cd, Tbx3, Smad3, Bmp4, Bmpr1a, Map2k1, Fgfr2, Fgfr3, Fgfr4, Igf1, Mapk11, Mapk14, Id4, Lefty1, Rif1, Meis1, Dusp9	Wnt9a, Wnt10a, Wnt10b, Wnt4, Wnt16, Apc2, Axin2, Dvl1, Fzd5, Fzd8, Tcf7, Pik3r3, Pik3cb, Inhbb, Sox2, Nras, Mapk13, Jarid2, Pax6
69	mmu04213	Longevity regulating pathway - multiple species	1.15310836860412	1	0.5	0.000187989990446549	0.000187989990446549	Pik3cd, Igf1, Adcy4, Adcy1, Prkab2, Clpb	Foxo1, Pik3r3, Pik3cb, Irs2, Nras, Adcy7, Adcy9, Sod2, Cryab, Cat, Hdac2
70	mmu05170	Human immunodeficiency virus 1 infection	1.14745587660115	10	1	0.000198153868049771	0.00702740658836559	Pik3cd, Map2k1, H2-D1, H2-M3, H2-Q4, H2-K1, Tnfrsf1a, Gng10, Gng12, Nfatc4, Ppp3cb, Calml4, Tap1, Tap2, Ptk2, B2m, Cgas, Sting1, Myd88, Mapk11, Mapk14, Chek1, Ccnb2, Ccnb1, Plcg1, Limk1, Apobec3, Samhd1, Trim12c, Bcl2, Dcaf1, Cul5, Cul1	Pik3r3, Pik3cb, Nras, Fas, Casp3, Gng2, Gng11, Bid, Ppp3ca, Ppp3cc, Gnai1, Gnao1, Prkcg, Ptk2b, Tbk1, Mapk13, Tab2, Tlr2, Jun, Plcg2, Cfl2, Limk2, Pak1, Pak6, Tnfrsf1b
71	mmu05166	Human T-cell leukemia virus 1 infection	1.12055001466706	10	1	0.000356534601004002	0.0206248085749852	Slc2a1, Icam1, Nfatc4, Ppp3cb, Jak3, Stat5a, H2-D1, H2-M3, H2-Q4, H2-K1, Vdac1, Vdac2, Ran, 1700009N14Rik, Ranbp3, Adcy4, Adcy1, Atf6b, Tgfbr2, Smad3, Anapc1, Ccnb2, Bub1b, Tert, Il6, Relb, Tnfrsf1a, Il1r1, Map3k1, Pik3cd, Ccnd1, Ccnd3, E2f3, E2f2, Srf, Chek1, Map2k1, B2m	Ppp3ca, Ppp3cc, Nras, Tspo, Adcy7, Adcy9, Creb3, Creb3l1, Creb3l4, Tgfb1, Anapc5, Cdc16, Vac14, Jun, Pik3r3, Pik3cb, Rb1, Ets2, Tbpl1, Polb, Ccne2
72	mmu04657	IL-17 signaling pathway	0.937894969380254	10	1	0.000369046677155446	0.0435054201085858	Il6, Fosb, Hsp90ab1, Mapk11, Mapk14, Il17d, Ccl2, Ccl7, Ccl17, Mmp3, Cxcl10	Tab2, Jun, Il17ra, Traf3ip2, Hsp90aa1, Mapk13, Casp3, Tbk1, Anapc5
73	mmu04625	C-type lectin receptor signaling pathway	1.12825978989803	7	1	0.000412746038443916	0.021907742539712	Plk3, Src, Rras2, Ptpn11, Il6, Rhoa, Stat2, Irf9, Il17d, Bcl3, Mapkapk2, Nfatc4, Ppp3cb, Pik3cd, Relb, Calml4, Ccl17, Mapk11, Mapk14	Pak1, Nras, Cyld, Plcg2, Ppp3ca, Ppp3cc, Pik3r3, Pik3cb, Mdm2, Mapk13, Jun
74	mmu05162	Measles	1.09396069228513	10	1	0.000425025713529597	0.0077406039818431	Myd88, Irf7, Rigi, Ifih1, Mavs, Ifnar2, Stat2, Irf9, Oas1g, Oas2, Oas1a, Pik3cd, Jak3, Stat3, Stat5a, Il6, Eif2ak2, Eif2ak4, Csnk2a1, Ccnd1, Ccnd3, Adar, Bcl2	Tlr2, Pik3r3, Pik3cb, Eif2ak3, Eif2s1, Fas, Rchy1, Ccne2, Tab2, Tbk1, Jun, Casp3, Bid
75	mmu04960	Aldosterone-regulated sodium reabsorption	1.05513184055279	1	0.5	0.000465447761845528	0.000465447761845528	Atp1b1, Sgk1, Pik3cd, Igf1, Nherf2	Atp1a1, Pik3r3, Pik3cb, Sfn, Prkcg
76	mmu04660	T cell receptor signaling pathway	0.851994308633277	1	0.5	0.000609690130705927	0.000609690130705927	Nfkbie, Pik3cd, Ppp3cb, Plcg1, Rhoa, Ptpn11, Map2k1, Mapk11, Mapk14	Pik3r3, Pik3cb, Sos2, Nras, Jun, Ppp3ca, Ppp3cc, Tec, Pak1, Pak6, Nck2, Fyn, Mapk13, Ppp2r3c, Ppp2r2b
77	mmu04621	NOD-like receptor signaling pathway	1.18275856617654	6	1	0.000623233254990636	0.0486779424412474	Nod1, Hsp90ab1, Mapk11, Mapk14, Pstpip1, Trp53bp1, Trpm7, Irf7, Stat2, Gsdmd, Myd88, Ifnar2, Antxr1, Rhoa, Mavs, Vdac1, Vdac2, Gbp7, Gbp3, Txnip, Birc3, Birc2, Rnf31, Map1lc3a, Tank, Cyba, Sting1, Card6, Irf9, Bcl2, Ripk3, Oas1g, Oas2, Oas1a, Rnasel, Il6, Ccl2, Ccl5, Irgm2	Ripk2, Tab2, Il18, Hsp90aa1, Mapk13, Jun, Tbk1, Plcb1, Gabarap, Gabarapl1, Ifi204, Mfn2, Irgm1
78	mmu04662	B cell receptor signaling pathway	0.74899499667409	1	0.5	0.000777341962551819	0.000777341962551819	Nfkbie, Pik3cd, Rasgrp3, Ppp3cb, Lyn, Map2k1	Pik3r3, Pik3cb, Jun, Nras, Ppp3ca, Ppp3cc, Plcg2, Sos2
79	mmu05145	Toxoplasmosis	1.15953435951274	7	1	0.00108717251825193	0.0155263203098482	Myd88, Mapk11, Mapk14, Bcl2, Birc3, Birc2, Jak2, Irgm2, Stat3, Itga6, Lama2, Lama4, Ifngr2, Ppif, Tnfrsf1a, Ldlr, Igtp	Tab2, Mapk13, Gnai1, Gnao1, Irgm1, Casp3, Itgb1, Lamb3, Lamc2, Tlr2, Ifngr1, Tgfb1
80	mmu05208	Chemical carcinogenesis - reactive oxygen species	1.01155030800821	10	1	0.0012594977618179	0.0418854563263937	Egfr, Pik3cd, Map2k1, Cyba, Sdhd, Uqcrc1, Cyc1, Atp5mc3, Ppif, Vdac1, Vdac2, Prkd2, Prkd3, Ptpn11, Src, Ptk2, Mapk11, Mapk14, Vegfa, Keap1, Gstm5, Gsto1, Mgst1	Nras, Sos2, Pik3r3, Pik3cb, Araf, Ncf2, Ndufb1, Ndufs1, Ndufb8, Ndufa10, Sdhc, Atp5f1b, Prkd1, Acp1, Ptprj, Pld2, Jun, Mapk13, Cyp1a1, Cat, Sod2, Nox4, Ephx1, Ahr, Gstt1, Mgst3
81	mmu04611	Platelet activation	1.23450425344676	1	0.5	0.00131468854683331	0.00131468854683331	F2r, Tbxa2r, Apbb1ip, Orai1, Pik3cd, Prkg1, Prkg2, Mapk11, Mapk14, Rhoa, Ppp1cc, Myl12b, Mylk, Adcy4, Adcy1, Ptgir, Ptgs1, Col3a1, Lyn, Prkcz, Snap23, Src	P2ry1, Plcb1, Itgb1, Plcg2, Pik3r3, Pik3cb, Gucy1b1, Mapk13, P2ry12, Gnai1, Adcy7, Adcy9, Actg1, Col1a1, Col1a2, Fermt3, Fyn
82	mmu04211	Longevity regulating pathway	1.09835410872001	5	1	0.0019454804216898	0.0488344829567508	Pik3cd, Igf1, Adcy4, Adcy1, Prkab2, Atf6b, Adipor2	Foxo1, Pik3r3, Pik3cb, Irs2, Nras, Adcy7, Adcy9, Creb3, Creb3l1, Creb3l4, Sod2, Eif4ebp1, Sesn1, Sesn3, Adipor1, Cat, Rb1cc1
83	mmu04725	Cholinergic synapse	1.19502572503057	1	0.5	0.00291883443973652	0.00291883443973652	Adcy4, Adcy1, Slc5a7, Gng10, Gng12, Chrm3, Camk2b, Camk2g, Pik3cd, Bcl2, Map2k1, Jak2	Adcy7, Adcy9, Plcb1, Prkcg, Gnai1, Gnao1, Gng2, Gng11, Kcnq5, Creb3, Creb3l1, Creb3l4, Pik3r3, Pik3cb, Nras, Fyn
84	mmu04071	Sphingolipid signaling pathway	1.0569668524494	6	1	0.00386849303873224	0.0450467850287433	Map2k1, Pik3cd, S1pr2, S1pr3, Rhoa, Nsmaf, Acer2, Asah2, Prkcz, Mapk11, Mapk14, Bcl2, Tnfrsf1a, Adora1, Oprd1	Pik3r3, Pik3cb, Prkcg, Gnai1, Nras, Plcb1, Sptssa, Cers4, Cers2, Ctsd, Ppp2r3c, Ppp2r2b, Smpd1, Bid, Mapk13, Pld2, Fyn
85	mmu05160	Hepatitis C	1.11111842801069	1	0.5	0.0050048701480393	0.0050048701480393	Rigi, Mavs, Irf7, Ifnar2, Stat2, Irf9, Oas1g, Oas2, Oas1a, Rnasel, Eif2ak2, Eif2ak4, Ifit1, Egfr, Pik3cd, Tnfrsf1a, Ldlr, Ppara, Cxcl10, Rsad2, Stat3, Map2k1, Ywhab, E2f3, E2f2, Ccnd1	Tbk1, Tlr3, Scarb1, Ppp2r2b, Eif2ak3, Eif2s1, Sos2, Nras, Araf, Pik3r3, Pik3cb, Ywhaq, Rb1, Fas, Casp3, Bid, Cflar
86	mmu04150	mTOR signaling pathway	1.24916279646652	1	0.5	0.00546474150277697	0.00546474150277697	Pik3cd, Map2k1, Rhoa, Sgk1, Rps6ka1, Tnfrsf1a, Skp2, Igf1, Grb10, Deptor, Tti1, Prr5, Prr5l, Wnt11, Wnt2, Fzd1, Fzd4, Fzd7, Lrp5, Dvl2	Pik3r3, Pik3cb, Nras, Eif4ebp1, Lpin2, Lpin3, Prkcg, Rragb, Rraga, Rragc, Ddit4, Slc7a5, Slc3a2, Sos2, Atp6v1h, Atp6v1b2, Atp6v1g1, Atp6v1d, Slc38a9, Wnt9a, Wnt10a, Wnt10b, Wnt4, Wnt16, Fzd5, Fzd8, Dvl1, Clip1, Stradb
87	mmu04912	GnRH signaling pathway	1.17236871172532	5	1	0.00549487302303594	0.0435054201085858	Adcy4, Adcy1, Camk2b, Camk2g, Mapk11, Mapk14, Map3k1, Calml4, Src, Map2k1, Egfr	Adcy7, Adcy9, Plcb1, Mapk13, Map3k4, Mmp14, Pld2, Gnrh1, Mmp2, Nras, Sos2, Hbegf, Ptk2b, Jun
88	mmu05132	Salmonella infection	1.24344685066041	6	1	0.00595074396914179	0.0477068109186759	Myd88, Mapk11, Mapk14, Tirap, Il6, Map2k1, Gsdmd, Nod1, Hsp90ab1, Fbxo22, Cse1l, Tcf7l1, Tcf7l2, Rhoa, Wasf3, Nckap1, Cyth3, Pik3cd, Snx9, Birc3, Birc2, Ripk3, Bcl2, Myl12b, Myl9, Tnfrsf1a, Tnfrsf10b, Elmo2, Dync1i2, Dync1li1, Dctn6, Tubb2b, Rab7b, Vps18, Vps39, Vps16, Rab5a	Mapk13, Tab2, Jun, Il18, Ripk2, Hsp90aa1, Lef1, Tcf7, Arhgef26, Actg1, Actr2, Actr3, Arpc2, Arf6, Pak1, Pik3cb, Fhod1, Rhob, Casp3, Podxl, Tlr2, Cd14, Rilp, Dynlt1a, Dync2li1, Dync1li2, Dynlt3, Plekhm2, Actr10, Dctn4, Dctn2, Kif5c, Klc1, Vps41, Rab5b, Pik3c3
89	mmu04613	Neutrophil extracellular trap formation	0.844105472442228	1	0.5	0.00648972463421561	0.00648972463421561	Src, Pik3cd, Plcg1, Map2k1, Gsdmd, Hmgb1, Hat1, Macroh2a1, Ppif, Vdac1, Vdac2, Cyba, C3, Mapk11, Mapk14	Pik3r3, Pik3cb, Plcb1, Plcg2, Prkcg, Selp, Tlr2, Hdac2, Hdac3, Hdac6, Hdac9, H2bc6, H2bc21, H2bc4, H4c9, Ncf2, Cr1l, Actg1, Mapk13
90	mmu04380	Osteoclast differentiation	1.16876142338155	1	0.5	0.0139265763234623	0.0139265763234623	Tnfrsf11a, Tnfsf11, Map2k1, Mapk11, Mapk14, Ifnar2, Stat2, Irf9, Pik3cd, Il1r1, Ifngr2, Fosb, Ppp3cb, Ctsk, Tnfrsf1a, Fhl2, Tgfbr2, Relb, Cyba	Csf1r, Tnfrsf11b, Cyld, Tab2, Mapk13, Fyn, Pik3r3, Pik3cb, Ifngr1, Jun, Tec, Plcg2, Ppp3ca, Ppp3cc, Tgfb1, Sqstm1, Ncf2
91	mmu04930	Type II diabetes mellitus	0.73859228838695	1	0.5	0.014042132074315	0.014042132074315	Pik3cd, Socs2, Prkcz	Pik3r3, Pik3cb, Irs2, Hk1
92	mmu05135	Yersinia infection	1.08972632712829	1	0.5	0.0176159047090315	0.0176159047090315	Src, Dock1, Ptk2, Wipf1, Rhoa, Limk1, Rps6ka1, Plcg1, Mapk11, Mapk14, Myd88, Map2k1, Il6, Pik3cd, Ccl2, Elmo2	Itgb1, Actr2, Actr3, Arpc2, Bcar1, Actg1, Ptk2b, Arf6, Baiap2, Il18, Arhgef28, Itga4, Skap2, Jun, Mapk13, Tab2, Pik3r3, Pik3cb, Tbk1
93	mmu01524	Platinum drug resistance	0.949618656497507	10	1	0.0205895999038606	0.0437429945583685	Bcl2, Birc3, Birc2, Gstm5, Gsto1, Mgst1, Msh2, Msh6, Pik3cd	Casp3, Bid, Fas, Pmaip1, Gstt1, Mgst3, Pik3r3, Pik3cb, Mdm2
94	mmu04666	Fc gamma R-mediated phagocytosis	1.1254739632563	1	0.5	0.0261330983606381	0.0261330983606381	Lyn, Pik3cd, Plcg1, Map2k1, Wasf3, Dock1, Limk1, Asap1, Asap3	Hck, Pik3r3, Pik3cb, Plcg2, Wasf1, Actr2, Actr3, Arpc2, Pld2, Pak1, Limk2, Cfl2, Gsn, Arf6, Prkcg
95	mmu04929	GnRH secretion	0.971702811299774	1	0.5	0.0285803266933764	0.0285803266933764	Pik3cd, Map2k1, Arrb1, Hcn2	Plcb1, Prkcg, Pik3r3, Pik3cb, Nras, Gnrh1, Hcn1
96	mmu05133	Pertussis	0.990906424171311	2	1	0.0320498731018724	0.033841237337578	Calml4, Myd88, Tirap, Nod1, Il6, Rhoa, C1ra, C1s1, C3, Mapk11, Mapk14	Itgb1, Gnai1, Cfl2, Casp3, Mapk13, Jun, Cd14
97	mmu04114	Oocyte meiosis	1.19771722441127	2	1	0.0326481676231295	0.0347951630861638	Ccnb2, Rps6ka1, Map2k1, Anapc1, Ccnb1, Cul1, Camk2b, Camk2g, Aurka, Calml4, Ppp3cb, Adcy4, Adcy1, Ywhab, Ppp1cc, Mapk11, Mapk14, Sgo1, Pgr, Igf1, Bub1	Anapc5, Cdc16, Fbxo5, Ccne2, Ppp3ca, Ppp3cc, Cpeb1, Cpeb2, Adcy7, Adcy9, Ywhaq, Mapk13, Stag3, Ar
98	mmu04217	Necroptosis	1.21110785176494	1	0.5	0.0349560853660986	0.0349560853660986	Tnfrsf1a, Ifnar2, Ifngr2, Jak2, Jak3, Tnfrsf10b, Birc3, Birc2, Trpm7, Eif2ak2, Ripk3, Rnf31, Irf9, Stat2, Stat3, Stat5a, Hmgb1, Hsp90ab1, Pygb, Pgam5, Capn1, Macroh2a1, Bcl2, Camk2b, Camk2g, Chmp4b, Vdac1, Vdac2	Ifngr1, Fas, Cflar, Cyld, Tlr3, Stat6, Hsp90aa1, Glul, Smpd1, Capn2, Bid, Vps4a, Chmp4c, Chmp1b, Chmp2b, Sqstm1
99	mmu03440	Homologous recombination	1.07136463809975	3	1	0.0448010786251715	0.0468081440672345	Mre11a, Rad51, Pold3, Topbp1	Rad52, Xrcc3, Rad51b, Mus81, Rpa1, Bard1, Babam2
100	mmu04070	Phosphatidylinositol signaling system	1.08527846456858	1	0.5	0.0454650924576215	0.0454650924576215	Plcg1, Calml4, Pik3cd, Cds2, Dgka, Dgke, Pip4k2b, Pip4k2a, Inpp5a, Mtmr6, Mtmr7, Mtmr2, Ip6k1	Plcb1, Plcg2, Plce1, Pik3r3, Pik3cb, Pi4k2b, Synj2, Ipmk, Itpk1, Mtmr1, Pip4p2, Pik3c3, Prkcg
